# Two circadian oscillators in one cyanobacterium

**DOI:** 10.1101/2021.07.20.453058

**Authors:** Christin Köbler, Nicolas M. Schmelling, Alice Pawlowski, Philipp Spät, Nina M. Scheurer, Kim Sebastian, Lutz C. Berwanger, Boris Maček, Anika Wiegard, Ilka M. Axmann, Annegret Wilde

**Author notes:** ^1^C.K., N.M.S, and A.P. contributed equally to this study. Corresponding authors: Prof. Dr. Annegret Wilde, Albert-Ludwigs-Universität Freiburg, Institut für Biologie III, Schänzlestr. 1, 79104 Freiburg, Germany, *Prof. Dr. Ilka Axmann, Institute for Synthetic Microbiology, Biology Department, Heinrich Heine University Düsseldorf, 40225 Düsseldorf, Germany, **Email:**. **Author Contributions:** C.K., I.M.A. and A.W. designed the study. C.K., N.M.S., A.P., P.S., N.M.Sche., K.S., A. Wie, and L.B. performed and analyzed the experiments. All authors interpreted and discussed the data. C.K., N.M.S., A.P., P.S., B.M., A. Wie, I. M.A., and A.W. wrote the paper.

## Abstract

Organisms from all kingdoms of life have evolved diverse mechanisms to address the predictable environmental changes resulting from the Earth’s rotation. The circadian clock of cyanobacteria is a particularly simple and elegant example of a biological timing mechanism for predicting daily changes in the light environment. The three proteins KaiA, KaiB, and KaiC constitute the central timing mechanism that drives circadian oscillations in the cyanobacterium *Synechococcus elongatus* PCC 7942. In addition to the standard oscillator, *Synechocystis* sp. PCC 6803, another model organism for cyanobacterial research, harbors several divergent clock homologs. Here, we describe a potential new chimeric KaiA homolog that we named KaiA3. At the N-terminus, KaiA3 is similar to the NarL-type response regulator receiver domain. However, its similarity to canonical NarL transcription factors drastically decreases in the C-terminal domain, which resembles the circadian clock protein, KaiA. In line with this, we detected KaiA3-mediated stimulation of KaiC3 phosphorylation. Phosphorylation of KaiC3 was rhythmic over 48 h in vitro in the presence of KaiA3 and KaiB3 as well as in *Synechocystis* cells under free-running conditions after light/dark entrainment. This results in the presence of two different oscillators in a single-celled prokaryotic organism. Deletion of the *kaiA3* gene leads to KaiC3 dephosphorylation and results in growth defects during mixotrophic growth and in the dark. In summary, we suggest that KaiA3 is a nonstandard KaiA homolog, thereby extending the KaiB3-KaiC3 system in Cyanobacteria and potentially other prokaryotes.
