## supplemental data S1 for "Two circadian oscillators in one cyanobacterium"

name	genus	taxonomy	taxid	protein	protein_id	genome_id	e_value	bitscore	identity	length	seq	synechocystis_prot_id	synechocystis_id	date
Synechocystis sp. PCC 6803 (cyanobacteria)	Synechocystis	cellular organisms; Bacteria; Terrabacteria group; Cyanobacteria/Melainabacteria group; Cyanobacteria; Synechococcales; Merismopediaceae; Synechocystis	1148	hypothetical protein [Synechocystis sp. PCC 6803]	WP_010873803.1	GCF_001318385.1	0	1574	100	299	MTQEPYQILLIEDDSATAAMVDHCFGPSIVSPLVERLPVQITTVSNLAEAVDICQDREFAVVLLDLFLSELQGIDTLIKARTIFPDQSIIVYSQSEDEHLVIQAFQHGADGYLRLKNLDSYLLYYELLSVLERNIYRRKSENQRNLASQQKEYSALETLISSTTSVTARMFGSDTIKDSFPELFGELKQTYGELLELALDQRAFRVDHNLSERLRNLADRLGFMKASPRDIIEIHTTVLKEKNHNINVIKSQAYATEGRLIVLELMGYLASFYRKYYVSLNNLNISSRISPRFPPKDSS	WP_010873803.1	GCF_000009725.1	2015-10-16
Synechocystis sp. PCC 6803 (cyanobacteria)	Synechocystis	cellular organisms; Bacteria; Terrabacteria group; Cyanobacteria/Melainabacteria group; Cyanobacteria; Synechococcales; Merismopediaceae; Synechocystis	1148	chemotaxis protein CheY [Synechocystis sp. PCC 6803]	WP_010873803.1	GCF_000340785.1	0	1574	100	299	MTQEPYQILLIEDDSATAAMVDHCFGPSIVSPLVERLPVQITTVSNLAEAVDICQDREFAVVLLDLFLSELQGIDTLIKARTIFPDQSIIVYSQSEDEHLVIQAFQHGADGYLRLKNLDSYLLYYELLSVLERNIYRRKSENQRNLASQQKEYSALETLISSTTSVTARMFGSDTIKDSFPELFGELKQTYGELLELALDQRAFRVDHNLSERLRNLADRLGFMKASPRDIIEIHTTVLKEKNHNINVIKSQAYATEGRLIVLELMGYLASFYRKYYVSLNNLNISSRISPRFPPKDSS	WP_010873803.1	GCF_000009725.1	2013-2-19
Synechocystis sp. PCC 6803 substr. PCC-P (cyanobacteria)	Synechocystis	cellular organisms; Bacteria; Terrabacteria group; Cyanobacteria/Melainabacteria group; Cyanobacteria; Synechococcales; Merismopediaceae; Synechocystis; Synechocystis sp. PCC 6803	1080230	chemotaxis protein CheY [Synechocystis sp. PCC 6803]	WP_010873803.1	GCF_000284455.1	0	1574	100	299	MTQEPYQILLIEDDSATAAMVDHCFGPSIVSPLVERLPVQITTVSNLAEAVDICQDREFAVVLLDLFLSELQGIDTLIKARTIFPDQSIIVYSQSEDEHLVIQAFQHGADGYLRLKNLDSYLLYYELLSVLERNIYRRKSENQRNLASQQKEYSALETLISSTTSVTARMFGSDTIKDSFPELFGELKQTYGELLELALDQRAFRVDHNLSERLRNLADRLGFMKASPRDIIEIHTTVLKEKNHNINVIKSQAYATEGRLIVLELMGYLASFYRKYYVSLNNLNISSRISPRFPPKDSS	WP_010873803.1	GCF_000009725.1	2011-12-1
Synechocystis sp. PCC 6803 substr. PCC-N (cyanobacteria)	Synechocystis	cellular organisms; Bacteria; Terrabacteria group; Cyanobacteria/Melainabacteria group; Cyanobacteria; Synechococcales; Merismopediaceae; Synechocystis; Synechocystis sp. PCC 6803	1080229	chemotaxis protein CheY [Synechocystis sp. PCC 6803]	WP_010873803.1	GCF_000284215.1	0	1574	100	299	MTQEPYQILLIEDDSATAAMVDHCFGPSIVSPLVERLPVQITTVSNLAEAVDICQDREFAVVLLDLFLSELQGIDTLIKARTIFPDQSIIVYSQSEDEHLVIQAFQHGADGYLRLKNLDSYLLYYELLSVLERNIYRRKSENQRNLASQQKEYSALETLISSTTSVTARMFGSDTIKDSFPELFGELKQTYGELLELALDQRAFRVDHNLSERLRNLADRLGFMKASPRDIIEIHTTVLKEKNHNINVIKSQAYATEGRLIVLELMGYLASFYRKYYVSLNNLNISSRISPRFPPKDSS	WP_010873803.1	GCF_000009725.1	2011-12-1
Synechocystis sp. PCC 6803 substr. GT-I (cyanobacteria)	Synechocystis	cellular organisms; Bacteria; Terrabacteria group; Cyanobacteria/Melainabacteria group; Cyanobacteria; Synechococcales; Merismopediaceae; Synechocystis; Synechocystis sp. PCC 6803	1080228	chemotaxis protein CheY [Synechocystis sp. PCC 6803]	WP_010873803.1	GCF_000284135.1	0	1574	100	299	MTQEPYQILLIEDDSATAAMVDHCFGPSIVSPLVERLPVQITTVSNLAEAVDICQDREFAVVLLDLFLSELQGIDTLIKARTIFPDQSIIVYSQSEDEHLVIQAFQHGADGYLRLKNLDSYLLYYELLSVLERNIYRRKSENQRNLASQQKEYSALETLISSTTSVTARMFGSDTIKDSFPELFGELKQTYGELLELALDQRAFRVDHNLSERLRNLADRLGFMKASPRDIIEIHTTVLKEKNHNINVIKSQAYATEGRLIVLELMGYLASFYRKYYVSLNNLNISSRISPRFPPKDSS	WP_010873803.1	GCF_000009725.1	2011-12-1
Synechocystis sp. PCC 6803 (cyanobacteria)	Synechocystis	cellular organisms; Bacteria; Terrabacteria group; Cyanobacteria/Melainabacteria group; Cyanobacteria; Synechococcales; Merismopediaceae; Synechocystis	1148	chemotaxis protein CheY [Synechocystis sp. PCC 6803]	WP_010873803.1	GCF_000270265.1	0	1574	100	299	MTQEPYQILLIEDDSATAAMVDHCFGPSIVSPLVERLPVQITTVSNLAEAVDICQDREFAVVLLDLFLSELQGIDTLIKARTIFPDQSIIVYSQSEDEHLVIQAFQHGADGYLRLKNLDSYLLYYELLSVLERNIYRRKSENQRNLASQQKEYSALETLISSTTSVTARMFGSDTIKDSFPELFGELKQTYGELLELALDQRAFRVDHNLSERLRNLADRLGFMKASPRDIIEIHTTVLKEKNHNINVIKSQAYATEGRLIVLELMGYLASFYRKYYVSLNNLNISSRISPRFPPKDSS	WP_010873803.1	GCF_000009725.1	2011-7-1
Synechocystis sp. PCC 6803 (cyanobacteria)	Synechocystis	cellular organisms; Bacteria; Terrabacteria group; Cyanobacteria/Melainabacteria group; Cyanobacteria; Synechococcales; Merismopediaceae; Synechocystis	1148	chemotaxis protein CheY [Synechocystis sp. PCC 6803]	WP_010873803.1	GCF_000009725.1	0	1574	100	299	MTQEPYQILLIEDDSATAAMVDHCFGPSIVSPLVERLPVQITTVSNLAEAVDICQDREFAVVLLDLFLSELQGIDTLIKARTIFPDQSIIVYSQSEDEHLVIQAFQHGADGYLRLKNLDSYLLYYELLSVLERNIYRRKSENQRNLASQQKEYSALETLISSTTSVTARMFGSDTIKDSFPELFGELKQTYGELLELALDQRAFRVDHNLSERLRNLADRLGFMKASPRDIIEIHTTVLKEKNHNINVIKSQAYATEGRLIVLELMGYLASFYRKYYVSLNNLNISSRISPRFPPKDSS	WP_010873803.1	GCF_000009725.1	2004-5-11
Synechocystis sp. PCC 6714 (cyanobacteria)	Synechocystis	cellular organisms; Bacteria; Terrabacteria group; Cyanobacteria/Melainabacteria group; Cyanobacteria; Synechococcales; Merismopediaceae; Synechocystis	1147	chemotaxis protein CheY [Synechocystis sp. PCC 6714]	WP_028949246.1	GCF_000478825.2	1.86E-167	1204	76.2541806	295	MTQELYQLLLIEDESATVKMILDFLESSAVSPLAERLLVQVTAVSDLDEAVKVCQKQEFEIILLDLFLADIEGIDALVQARKIFPEQSIIAYSQSEDEQLVIQSFQHGADGYLRLKNLDSYLLYYELLSVLQRKIYQSKSESQRSLASQQKEYLDLETLISSTTSVTARMFGSDTIKDSFPELFEELKQTYGNLLDLALEQRAFKVEHDLSSRLRNLADRLGFMKASPRDIIQIHTTTLREKNRDTNIVKSQAYVAEGRLMVLELMGYLASFYRKYYVSLNNLSISSRLPPKDSS	WP_010873803.1	GCF_000009725.1	2014-7-9
Cyanothece sp. PCC 8802 (cyanobacteria)	Cyanothece	cellular organisms; Bacteria; Terrabacteria group; Cyanobacteria/Melainabacteria group; Cyanobacteria; Oscillatoriophycideae; Oscillatoriales; Cyanothecaceae; Cyanothece	395962	MULTISPECIES: chemotaxis protein CheY [Cyanothece]	WP_012597130.1	GCF_000024045.1	4.07E-96	733	49.49152542	298	MADDLCRILLIEDRLDNVQLLQRLLSEAQYCSLAQGLTFPVTCANNLAQGLDILAETAFDVILLDLSLPDSQGVNALIKLREKWPNIPIIVETHQENETLIVECFQLGADGYLQLQTLDTNLLVYEIRLGIERQQYRTKLAQQQQRLQQAKEFADLESLGNVKNSPSITARMFGEDSLRESLPELFQEFCKTYGDLLELALEQRAFKVEYNLSEQLRMLADKLGFVKASPRDAIEIHTKILKEKNQDVPLAKAQAYISEGRLMILELMGYLASFYRKYYIGLSNIHLSPHRTLPKGYE	WP_010873803.1	GCF_000009725.1	2009-8-26
Cyanothece sp. PCC 8801 (cyanobacteria)	Cyanothece	cellular organisms; Bacteria; Terrabacteria group; Cyanobacteria/Melainabacteria group; Cyanobacteria; Oscillatoriophycideae; Oscillatoriales; Cyanothecaceae; Cyanothece	41431	MULTISPECIES: chemotaxis protein CheY [Cyanothece]	WP_012597130.1	GCF_000021805.1	4.07E-96	733	49.49152542	298	MADDLCRILLIEDRLDNVQLLQRLLSEAQYCSLAQGLTFPVTCANNLAQGLDILAETAFDVILLDLSLPDSQGVNALIKLREKWPNIPIIVETHQENETLIVECFQLGADGYLQLQTLDTNLLVYEIRLGIERQQYRTKLAQQQQRLQQAKEFADLESLGNVKNSPSITARMFGEDSLRESLPELFQEFCKTYGDLLELALEQRAFKVEYNLSEQLRMLADKLGFVKASPRDAIEIHTKILKEKNQDVPLAKAQAYISEGRLMILELMGYLASFYRKYYIGLSNIHLSPHRTLPKGYE	WP_010873803.1	GCF_000009725.1	2008-12-17
Geminocystis herdmanii PCC 6308 (cyanobacteria)	Geminocystis	cellular organisms; Bacteria; Terrabacteria group; Cyanobacteria/Melainabacteria group; Cyanobacteria; Oscillatoriophycideae; Chroococcales; Chroococcaceae; Geminocystis; Geminocystis herdmanii	113355	hypothetical protein [Geminocystis herdmanii]	WP_017294107.1	GCF_000332235.1	1.83E-91	702	49.12280702	297	MLNCVYEILLVEDNSVNAKLIQSLLSHAHQSVLAEGLSFNLSLVSNLTEAINLLNQQEFDAILLDLMLPDAKGIESLLKIKENAPDTPIIVQTANHDQEENIVVKAFQMGANGYLRKKDLDTNLLVYALRLAIERQQYIDKVAQLKQQQQQREEFANLEIFANSIQPSITARMFASEALKESIPEVFAELSEKYGELLDLALEERAFRVNHDISEQLRELASKLGFFKASPRDIVDIHTKALKKKTQNVNFAKIQAYVDEGRLRLLELMGYLTSYYRKYYIGLGNLNLISTPDLDQF	WP_010873803.1	GCF_000009725.1	2013-1-22
Cyanothece sp. PCC 7822 (cyanobacteria)	Cyanothece	cellular organisms; Bacteria; Terrabacteria group; Cyanobacteria/Melainabacteria group; Cyanobacteria; Oscillatoriophycideae; Oscillatoriales; Cyanothecaceae; Cyanothece	497965	chemotaxis protein CheY [Cyanothece sp. PCC 7822]	WP_013323439.1	GCF_000147335.1	9.85E-89	683	49.11032028	290	MSSNLCKGLIIEDDPAKIDLIKRLLCDVEHNSLAQGLSFGFTFVDSLKEGLEKLTSENFNVILLDLTLPDSQGVNALVKLREVFTRIPIIVQLDNEDENLAIKVFQLGADGYLKADYLDTNLLIYQIRLAIEKQQYIAQLEAQQQEREFEVLEKLIHASNTSITARMFGSQPIRESVPDIFEEMVQSYAELLSLALEQRAYKIEHNISERLRILADKLGFLKASPRDVIDLHTTTLKQKNQDVTLAKAQAYVSEGRLMVLELMGYLASFYRKYYIGLSTLNIISKSDQQK	WP_010873803.1	GCF_000009725.1	2010-9-15
Cyanothece sp. ATCC 51142 (cyanobacteria)	Cyanothece	cellular organisms; Bacteria; Terrabacteria group; Cyanobacteria/Melainabacteria group; Cyanobacteria; Oscillatoriophycideae; Oscillatoriales; Cyanothecaceae; Cyanothece	43989	MULTISPECIES: chemotaxis protein CheY [Cyanothece]	WP_009543244.1	GCF_000017845.1	1.58E-88	682	48.62068966	294	MPNDTCHVLLIEDKLENIELLQDLLSRSEHSSLAKGLTFPITSATTLTESLKSLEAQKFDVILLDLDLPDSQGLDTLIKLRGKAANIPIIVEMDEQREGKVVESFQLGADGYLQIKTLDSNLLIHEIRLSIERQKYRAKINKQQEEMRQAQEFADLDDLIKASRETSVTARLFGAYPLKESLPDVFMELTEAYGKLLELSLEQRMFKVDYNISEQLRILGDKLGFLKASPRDAIEIHTKVLKEKSQDVTVAKAQAYVAEGRLMILELMGYLASFYRKYYIGLSNINLSIRKDYP	WP_010873803.1	GCF_000009725.1	2008-4-1
Microcystis aeruginosa NIES-843 (cyanobacteria)	Microcystis	cellular organisms; Bacteria; Terrabacteria group; Cyanobacteria/Melainabacteria group; Cyanobacteria; Oscillatoriophycideae; Chroococcales; Microcystaceae; Microcystis; Microcystis aeruginosa	449447	chemotaxis protein CheY [Microcystis aeruginosa]	WP_012266950.1	GCF_000010625.1	2.07E-88	680	46.85314685	288	MTRELCRILLIEDEPTTVKLIQRLLLKAPQCSLAGGLTFTLTQAQDLQQTAEKLAGEKFDLILLSLEISVPPGLNILVKTRELASDIPIVVQTTSNDEKLVVKAFQLGADGYIQLNNIDSSLLVYQIRVAIERQQYILNLKHQQQEEEFRELEQLIKGVQTSITAKMFGSEAIKQSIPDIFQELVQNYGELLDLALEEQAYKVEHNLSERLRSLADKLGFLKASPRDVVDIHTTTLRQKNQDVTLAKAQAYVSEGRLMVLELMGYLVSFYRKYYIGLSNIKLFNNTQS	WP_010873803.1	GCF_000009725.1	2008-1-24
Microcystis aeruginosa NIES-2549 (cyanobacteria)	Microcystis	cellular organisms; Bacteria; Terrabacteria group; Cyanobacteria/Melainabacteria group; Cyanobacteria; Oscillatoriophycideae; Chroococcales; Microcystaceae; Microcystis; Microcystis aeruginosa	1641812	chemotaxis protein CheY [Microcystis aeruginosa]	WP_046660821.1	GCF_000981785.1	3.25E-88	679	46.5034965	288	MTRDLCRILLIEDEPTTVKLIQRLLLKAPQCSLAKGLTFTLTQAQDLEETAEKLAGEKFDLILLSLEISVPPGLNILVKTRELASDIPIVVQTTSNDEKLVVKAFQLGADGYIQLNNIDSSLLVYQIRVAIERQQYILNLKHQQQEEEFRELEQLIKGVQTSITAKMFGSEAIRQSIPDIFQELVQNYGELLDLALEEQAYKVEHNLSERLRSLADKLGFLKASPRDVVDIHTTTLRQKNQDVTLAKAQAYVSEGRLMVLELMGYLVSFYRKYYIGLSNIKLFNNTQS	WP_010873803.1	GCF_000009725.1	2015-4-29
Pleurocapsa sp. PCC 7327 (cyanobacteria)	Pleurocapsa	cellular organisms; Bacteria; Terrabacteria group; Cyanobacteria/Melainabacteria group; Cyanobacteria; Pleurocapsales; Hyellaceae; Pleurocapsa; Pleurocapsa minor	118163	chemotaxis protein CheY [Pleurocapsa minor]	WP_015142659.1	GCF_000317025.1	3.57E-88	680	47.53521127	296	MPGNLCKILLIEENCDRIKLIERLLLESEGSSLAEGLFFTLIFAKTLSQGIECLAKEIFDVILLNLMLPDSKGINSLIALRERYPKVPIILQTESEDETLVVKAFQLGADGYLHTKTLDRNFLVYEIRLAIERQEYLAKLERLQQQKEQELEFQQLERRANSTKTSITARMFGSETLRESIPDIFEELAQTYGKLLDLALEERAYKVEHNISDRLRALADKLGFLKASPRDVVDIHTKTLREKNQGVPLAKAQAYVAEGRLMVLELMGYLTSFYRKYYIGLSNIKFSPQLEQENES	WP_010873803.1	GCF_000009725.1	2012-12-5
Microcystis panniformis FACHB-1757 (cyanobacteria)	Microcystis	cellular organisms; Bacteria; Terrabacteria group; Cyanobacteria/Melainabacteria group; Cyanobacteria; Oscillatoriophycideae; Chroococcales; Microcystaceae; Microcystis; Microcystis panniformis	1638788	chemotaxis protein CheY [Microcystis panniformis]	WP_052276540.1	GCF_001264245.1	4.65E-87	671	46.15384615	288	MTRDLCRILLIEDEPTTVKLIQRLLLKAPQCSLAGGLTFTLTQAQDLEETAEKLAGEKFDIILLSLEISVPPGLNILVKTRELASDIPIVVQTTSNDEKLVVKAFQLGADGYIQLNNIDSSLLVYQIRVAIERQQYILNLKHQQQEDEFRELEQLIKGGQTSITAKMFGSEAIRQSIPDIFQELVENYGELLDLALEEQAYKVEHNLSERLRSLADKLGFLKASPRDVVDIHTTTLRQKNQDVTLAKAQAYVSEGRLMVLELMGYLVSFYRKYYIGLSNIKLFNNTQS	WP_010873803.1	GCF_000009725.1	2015-8-11
Cyanothece sp. PCC 7424 (cyanobacteria)	Cyanothece	cellular organisms; Bacteria; Terrabacteria group; Cyanobacteria/Melainabacteria group; Cyanobacteria; Oscillatoriophycideae; Oscillatoriales; Cyanothecaceae; Cyanothece	65393	chemotaxis protein CheY [Cyanothece sp. PCC 7424]	WP_015955003.1	GCF_000021825.1	1.81E-83	648	45.60810811	290	MSSNLCRVLVIEDEPAKVRLIQRLLSDVEDNSLAQGLSFSLTIAESLKEGLEKLTTDNFDVILLDLTLSDSQGVKGLSAIREQAHRIPIIVQTDDDNLAIQVFQLGADGYLQTNYLDTNLLLYQIRLAIEKQHYIAKLEAEKQQQEFEVLEKLIQSSGTTITARMFGSQPLKESVPDIFAQMSQSYGELLHLALEQQIYKVDHNISGRLRTLADKLGFLKASPRDVIDLHTTTLKEKNKDVTLAKAEAYVSEGRLMVLELMGYLVSFYRKYYIGLSTFNLTSNSDQPKSP	WP_010873803.1	GCF_000009725.1	2008-12-17
Cyanobacterium aponinum PCC 10605 (cyanobacteria)	Cyanobacterium	cellular organisms; Bacteria; Terrabacteria group; Cyanobacteria/Melainabacteria group; Cyanobacteria; Oscillatoriophycideae; Chroococcales; Cyanobacteriaceae; Cyanobacterium; Cyanobacterium aponinum	755178	transcriptional regulator [Cyanobacterium aponinum]	WP_015220647.1	GCF_000317675.1	1.27E-84	656	44.44444444	295	MSNHVYQILLVEDNTDNAQLIENLLSSAHHSPLAEGSNFCLCCVQNLAGALQVIKEKDFEAIILDLTLPDGKGFESLLKLKENAPDTPIIIQTDSTDEAVIVRAFQMGANGYLRKIDLDCNSLVYAIRLAIERQQYVERLSALKQQKQQQEEFAGLENLAQSIQPSITARMFASSALKDSIPDVFSQLTVKYGHLLDLSLEERALKVDYNIAEQLRQLAAKLGFFKASPRDVVDIHTKALKERCKNVNLAKVQAYVDEGRLRLLELMGYLTSYYRKYYIGLSNLTILSSSDSDDI	WP_010873803.1	GCF_000009725.1	2012-12-7
Roseiflexus castenholzii DSM 13941 (GNS bacteria)	Roseiflexus	cellular organisms; Bacteria; Terrabacteria group; Chloroflexi; Chloroflexia; Chloroflexales; Roseiflexineae; Roseiflexaceae; Roseiflexus; Roseiflexus castenholzii	383372	histidine kinase [Roseiflexus castenholzii]	WP_012122602.1	GCF_000017805.1	6.32E-59	483	37.27598566	291	MSVVRVRVMHSETGAPLEVLLVEDNPGDARLAAEALAATSIGTFVLTHVERLAEALELLQQRSFDAVLLDLSLPDSGGLDTVKRVLEQAPDMPVVVLTMLSDEMLGVQAVNAGAQDYLQKGSCVQELLARSVRYAVERQRLLRELQRARQQEQLARSASEIAAIERLSHDARTSVTAQLYSATPLREAQPDLFAELVAQYGQILDQRLEQRAYKIDINTSDPLREIAYQLGFLRAGPRDVVDVHTQAIRQRVRNASVIRTQAYVEEGRLLVLELMGYLVSYYRNYALGGAH	WP_010873803.1	GCF_000009725.1	2007-8-23
Roseiflexus sp. RS-1 (GNS bacteria)	Roseiflexus	cellular organisms; Bacteria; Terrabacteria group; Chloroflexi; Chloroflexia; Chloroflexales; Roseiflexineae; Roseiflexaceae; Roseiflexus	357808	histidine kinase [Roseiflexus sp. RS-1]	WP_011958061.1	GCF_000016665.1	2.77E-54	451	35.48387097	283	MRTGTDTPLEVLLVEDNPGDARLAAEAFASARIGTFTLTRAERLTEALELLQQRSFDAIVLDLSLPDSSGLDTLQRVLHHAPDIPVVVLTMLSDELLGVQAVNAGAQDYLQKDGCVHESLARSVRYAVERQRLLRELQHARQQEQLARNAHEIAAVEQLSHDTRTSVTAQLYSALPLRDAQPDLFSELVAQYGHILDQRLEQRAYKIETNTSDTLREIANQLGFLRAGPRDVVDVHTHAIRQRVRGASVMRMQAYVEEGRLLVLELMGYLVSYYRAYALGGIH	WP_010873803.1	GCF_000009725.1	2007-6-4
Rivularia sp. PCC 7116 (cyanobacteria)	Rivularia	cellular organisms; Bacteria; Terrabacteria group; Cyanobacteria/Melainabacteria group; Cyanobacteria; Nostocales; Rivulariaceae; Rivularia	373994	chemotaxis protein CheY [Rivularia sp. PCC 7116]	WP_015121463.1	GCF_000316665.1	5.57E-56	463	43.91304348	288	MLHNRCQILLIEDELEEIEYFCRLLSKAKSPSFKQGFETIVAQSLEKGLQKLAVNKIDVIFLDLMLTDSRGIKTLSAMLEAAPTLPIIVYTILDEAAGVKALELGAIGYLHKTEIDTNLLVYAIRSAIERQQHLNILKQQQTEQQQAEFEQLEAFGASASSNANLPGLESLRESQPDIFAELVHSYSEVMDLSLEEKAYKVEHNISDKLSALARQLGFMQATPRDVIEIHTTVIKDKTNHSRKSQAYAKEARLIILQLMGYLTAYYRKYFIGLNQINIDNTNRKLDTD	WP_010873803.1	GCF_000009725.1	2012-12-4
Stanieria cyanosphaera PCC 7437 (cyanobacteria)	Stanieria	cellular organisms; Bacteria; Terrabacteria group; Cyanobacteria/Melainabacteria group; Cyanobacteria; Pleurocapsales; Dermocarpellaceae; Stanieria; Stanieria cyanosphaera	111780	response regulator receiver protein [Stanieria cyanosphaera]	WP_015193209.1	GCF_000317575.1	7.16E-43	374	29.37062937	293	MLNHPCRVLLVEDEPEDLEKLKTILTNARSASFRRGFNLTRAETLAEGKQLIAQAEFEVVILDLMLPDSRGLNTLREMQSLNSKVPIIVLTSIEDEIVAVKVLELGACGYLPKNVLAQNLLIYAIRTAIERKLQLAKFEEWQKQQPAQEIALLENFLNEQLLSSESLHKKMPDIVAEIKEHYHDLLDRFVEQKLYQVQYQIACQIDVLVEQLGYLQATPRDLVEVHSAILKQKQATLGHRQAMTYTIEGRYLLLEMMGKLAAYYRKYYIGLNKINLAQNYNNEVSRSNQISNT	WP_010873803.1	GCF_000009725.1	2012-12-6
Chloroflexus aggregans DSM 9485 (GNS bacteria)	Chloroflexus	cellular organisms; Bacteria; Terrabacteria group; Chloroflexi; Chloroflexia; Chloroflexales; Chloroflexineae; Chloroflexaceae; Chloroflexus; Chloroflexus aggregans	326427	response regulator receiver protein [Chloroflexus aggregans]	WP_012616147.1	GCF_000021945.1	1.32E-27	266	30.58419244	293	MTEASDEQRPTVLIVDDDPNVTSSLARSLRDRFTIFTATDAETALHILQQQPVAVILTDQRMPTMSGVELLARARELQPEARGFIISGYTDPAALIEAINLGSVQGFMSKPWDIAALRRKLEQLVQEYQIAVHERRLAREAQAQIAMLRQLLDQAQADDVMRLELVQWENEVESSATSAPAMGSPLAQTSPALFNDLVANYSSLLDLATEQRGLHDQRSMPDRLRVFSERLGLLWAGPRDVIEIHTQALRRLCRGQTPQRIAVYMEEGRLMLLELMGHLVNFYRIRLAAQSHE	WP_010873803.1	GCF_000009725.1	2009-1-5
Rhodospirillum rubrum F11 (a-proteobacteria)	Rhodospirillum	cellular organisms; Bacteria; Proteobacteria; Alphaproteobacteria; Rhodospirillales; Rhodospirillaceae; Rhodospirillum; Rhodospirillum rubrum	1036743	transcriptional regulator [Rhodospirillum rubrum]	WP_011391041.1	GCF_000225955.1	1.69E-27	264	30.6122449	275	METRHLPPISVVGFHGGAVEGTVERVRRTLPQTRVLSSLADDLAAESALVILVVGAFCPVNALAAAVSDVVERAGVLVVLDSPDDALGLAAMRAGADDWIAADLLEPEVMIQRILERRRAASEHQLALDSTLRAEEADRLDKMVGGTPTPTTARTFGSRPLREGLPEVFASAVLSLNTLIDQAIDERIFGPGAGTDAGLRALADSLGFARASPRDVIDLYVTMLRGAEERPTPRRQALAAEEGRLIALQLMGHLVTHYRLRVIGAPGRTLGRGRR	WP_010873803.1	GCF_000009725.1	2011-9-15
Rhodospirillum rubrum ATCC 11170 (a-proteobacteria)	Rhodospirillum	cellular organisms; Bacteria; Proteobacteria; Alphaproteobacteria; Rhodospirillales; Rhodospirillaceae; Rhodospirillum; Rhodospirillum rubrum	269796	NarL family two-component response regulator [Rhodospirillum rubrum ATCC 11170]	YP_428375.1	GCF_000013085.1	1.69E-27	264	30.6122449	275	METRHLPPISVVGFHGGAVEGTVERVRRTLPQTRVLSSLADDLAAESALVILVVGAFCPVNALAAAVSDVVERAGVLVVLDSPDDALGLAAMRAGADDWIAADLLEPEVMIQRILERRRAASEHQLALDSTLRAEEADRLDKMVGGTPTPTTARTFGSRPLREGLPEVFASAVLSLNTLIDQAIDERIFGPGAGTDAGLRALADSLGFARASPRDVIDLYVTMLRGAEERPTPRRQALAAEEGRLIALQLMGHLVTHYRLRVIGAPGRTLGRGRR	WP_010873803.1	GCF_000009725.1	2005-12-12
Rhodospirillum photometricum DSM 122 (a-proteobacteria)	Rhodospirillum	cellular organisms; Bacteria; Proteobacteria; Alphaproteobacteria; Rhodospirillales; Rhodospirillaceae; Pararhodospirillum; Pararhodospirillum photometricum	1150469	hypothetical protein [Pararhodospirillum photometricum]	WP_051013584.1	GCF_000284415.1	8.40E-26	251	31.55080214	280	MNTAKGEPPDRLYVFVADVGQGQAGLLATRIRTALPTAQVVIRPEEAREVVDLVVLAVGEACLPDDLTVMIERCVGLGPVLVVLEGGDDDLGLVALSAGADDWVAAAGFDPLALIHRVVLRHRAQESARTNQARARLEGETDRLGRLLSGGSTSITARSFGSATLRDALPDLYISSLRRLNDLVDQAVEERIYGDGTNLDPELQSLAETLGFARAGPRDVIDLYVTVLRARDASGPARRRAVMMEESRLLVLQLMGHLANHYRLRVMGAPVRRGEKGTQR	WP_010873803.1	GCF_000009725.1	2012-2-23
Chloroherpeton thalassium ATCC 35110 (green sulfur bacteria)	Chloroherpeton	cellular organisms; Bacteria; FCB group; Bacteroidetes/Chlorobi group; Chlorobi; Chlorobia; Chlorobiales; Chlorobiaceae; Chloroherpeton; Chloroherpeton thalassium	517418	hypothetical protein [Chloroherpeton thalassium]	WP_012500898.1	GCF_000020525.1	1.43E-20	213	36.20689655	318	MKKESSSVNVPKCTEKDDSIEKYQYIFNALPQLIAVVDESYLICSVNSSWKIFVNKCAADKLENGGIGKNYLYVFQRLLEVNYSTVREIESGIRSIIQGDFPIFELEYNCKIDGKLNLFVTKIANLSTPSSDGAVITHSNITNRTDSLRVKMDNELRQELANVLLSEESHQLQSLERYTTAANTSITAKYFGLGPLKEANTGVFNNFVLKMDAIIDKAVENQMFKVENEFSKDLNGFANELGHLNLSPRDVIDIYLSALKLKSKKATPRQMQAYTTEARLVVLELMGNLVSYYRNFSFGFIYPGAVDRKKTETNNDKQ	WP_010873803.1	GCF_000009725.1	2008-6-27
Bradyrhizobium sp. BTAi1 (a-proteobacteria)	Bradyrhizobium	cellular organisms; Bacteria; Proteobacteria; Alphaproteobacteria; Rhizobiales; Bradyrhizobiaceae; Bradyrhizobium	288000	hypothetical protein [Bradyrhizobium sp. BTAi1]	WP_012044398.1	GCF_000015165.1	4.79E-22	223	27.07581227	279	MSAEAELPVRVLLVESGPASGQVVRDAITGPSMMDGCELVTVATVAEAQAILTHQPIDLVVLDVDDSDAHSVLDVGKLRAAGQDIPIIVVNGPANADSAAAYAGAGARDYLPGAETGPSTLRRAMIYATARRRKDRIEDNRRSLANDRDLSSAGRVTSVSAHLAGHGSIRERRPEAFGDLVEQYLHLFREYLDPSGEPHARPLRMMERIATSIGDEGGGPRDLLDLHVVALERAIGGTTVERTSTLVFEGRLLALEMMGLLVDYYRLGHRRRIAPGDRA	WP_010873803.1	GCF_000009725.1	2007-5-11
Bradyrhizobium sp. ORS 278 (a-proteobacteria)	Bradyrhizobium	cellular organisms; Bacteria; Proteobacteria; Alphaproteobacteria; Rhizobiales; Bradyrhizobiaceae; Bradyrhizobium	114615	hypothetical protein [Bradyrhizobium sp. ORS 278]	WP_050781018.1	GCF_000026145.1	5.55E-11	141	24.64788732	290	MAASSAEELGTMSAVFEPQPDILLVDGGVEGAGGASRSISLMSLMPDYKLQAVRTLDEADACLRRSAAAIVVLNIEDLNGSGGQAIERLRSAQPDVPIIVVNGPASDGLRRAYLQAGAQRYIAQVEVGPGSLSRAVRDLTRRRAGALLRQETRRLAAHGTRSDVARVPRSAGRPAPTEALRIARPAQFEGLVDAYAALFDRYPQTYASRNRKPAQMMLRIVSCLGEFHGGPRDLVDIHMAALQRVTSALPGRRADALVVESRLLALEMMGLLASHYRDAHRCGHSDGSGA	WP_010873803.1	GCF_000009725.1	2007-5-1
