## Supplemental data S3 for "Two circadian oscillators in one cyanobacterium"

### Sheet: Index
Data S3
Sheets	Description	Related to
Sheet 1	KaiC3 phosphorylation sites detected from KaiA3-stimulated phosphorylation assay	Fig. 3C
Sheet 2	KaiC3 phosphorylation occupancy detected from KaiA3-stimulated phosphorylation assay	Fig. 3C
Numbers are displayed correctly with decimal symbol defined as "." (dot) and digit grouping symbol defined as "," (comma).

### Sheet: Sheet1
Data S3: KaiC3 phosphorylation sites detected from KaiA3-stimulated phosphorylation assay, related to Fig 3C
Phosphoprotein identity				Phosphorylation site			Phospopeptide							MS/MS spectra
Gene name	Cyanobase protein ID	Protein name	Protein description	Phospho-rylation site	Modified Residue	Localization probability (%)	Phosphopeptide (site specific localization probability)	No. of p-events on peptide	Posterior Error Probability	Score phosphopeptide [Andromeda]	Score Site Localization [Andromeda]	Peptide Charge	Mass error (ppm)	Best localization raw file	Best localization scan number	Best score raw file	Best score scan number	Best PEP raw file	Best PEP scan number
kaiC3	Slr1942	KaiC3; Strep-KaiC3	circadian clock protein KaiC homolog; Strep-KaiC3 fusion protein	321	T	100	AFEESREQLIRNAT(1)GW	1	1.56154e-59	222.73	222.73	2	-3.4726	20210317_KaiAC3_16h	15002	20210317_KaiAC3_16h	15002	20210317_KaiAC3_16h	15002
kaiC3	Slr1942	KaiC3; Strep-KaiC3	circadian clock protein KaiC homolog; Strep-KaiC3 fusion protein	423	S	83.9328	GGAS(0.003)IT(0.022)DAHIS(0.839)T(0.136)ITDSIILL	1	8.89723e-17	143.05	143.05	2	3.0178	20210317_KaiABC3_16h	28877	20210317_KaiABC3_16h	28877	20210317_KaiABC3_16h	28877
kaiC3	Slr1942	KaiC3; Strep-KaiC3	circadian clock protein KaiC homolog; Strep-KaiC3 fusion protein	424	T	56.9846	GGASIT(0.002)DAHIS(0.427)T(0.57)IT(0.001)DSIIL	1	3.97501e-07	99.927	99.927	2	-1.7382	20210317_KaiABC3_16h	28585	20210317_KaiABC3_16h	28585	20210317_KaiABC3_16h	28585

### Sheet: Sheet2
Data S3: KaiC3 phosphorylation occupancy detected from KaiA3-stimulated phosphorylation assay, related to Fig 3C
Phospopeptide				(Phospo)peptide intensities
Sequence	Modification	Phosphorylation site	No. of p-events on peptide	Intensities at 0 h (co)incubation				Intensities at 16 h (co)incubation
				KaiC3	KaiC3 KaiA3	KaiC3 KaiB3	KaiC3 KaiA3 KaiB3	KaiC3	KaiC3 KaiA3	KaiC3 KaiB3	KaiC3 KaiA3 KaiB3
413GGASITDAHISTITDSIIL431	Phosphorylated	Ser423 or Thr424	1	n.d.	n.d.	3105500	n.d.	n.d.	n.d.	5335200	16851000
413GGASITDAHISTITDSIIL431	Unmodified	-	0	2176800	n.d.	44211000	100850000	15008000	n.d.	65925000	38905000
413GGASITDAHISTITDSIILL432	Phosphorylated	Ser423 or Thr424	1	n.d.	n.d.	4234100	7775700	n.d.	n.d.	2948200	6149400
413GGASITDAHISTITDSIILL432	Unmodified	-	0	8274700	11844000	74677000	173230000	63513000	2072100	211800000	146150000
405TSTTPNLLGGASITDAHISTITDSIIL431	Phosphorylated	Ser423 or Thr424	1	2571400	n.d.	n.d.	14681000	n.d.	1958900	4938900	10126000
405TSTTPNLLGGASITDAHISTITDSIIL431	Unmodified	-	0	38564000	86206000	546050000	923230000	449370000	11608000	544260000	798700000
Phosphorylation occupancy [intensity phosphopeptides / (intensity sum phosphopeptides + unmodified peptides)]				0.049846	-	0.0109175	0.0184107	-	0.125257	0.0158312	0.0325765
